# A toxin-antidote CRISPR gene drive system for regional population modification

**DOI:** 10.1101/628354

**Authors:** Jackson Champer, Yoo Lim Lee, Emily Yang, Chen Liu, Andrew G. Clark, Philipp W. Messer

## Abstract

Engineered gene drives have been suggested as a mechanism for rapidly spreading genetic alterations through a population. One promising type of drive is the CRISPR homing drive, which has recently been demonstrated in several organisms. However, such drives face a major obstacle in the form of resistance against the drive that typically evolves rapidly. In addition, homing-type drives are generally self-sustaining, meaning that a drive would likely spread to all individuals of a species even when introduced at low frequency in a single location. Here, we develop a new form of CRISPR gene drive, the Toxin-Antidote Recessive Embryo (TARE) drive, which successfully limits resistance by targeting a recessive lethal gene while providing a recoded sequence to rescue only drive-carrying individuals. Our computational modeling shows that such a drive will have threshold-dependent dynamics, spreading only when introduced above a frequency threshold that depends on the fitness cost of the drive. We demonstrate such a drive in *Drosophila* with 88-95% transmission to the progeny of female drive heterozygotes. This drive was able to spread through a large cage population in just six generations following introduction at 24% frequency without any apparent evolution of resistance. Our results suggest that TARE drives constitute promising candidates for the development of effective, regionally confined population modification drives.
