## Supplemental Data for "A toxin-antidote CRISPR gene drive system for regional population modification"

### Sheet: Data Set S1
Data Set S1 Female Drive Crosses
Glossary			Fisher's exact test is used for statistical comparisons, *p<0.05, **p<0.01, ***p<0.001									Phenotype	Genotypes
R = dsRed phenotype				D = homing drive allele, with Cas9 and dsRed inserted in a disrupted EGFP gene								R	D/D, D/r2, D/WT
WT = wild type				r1 = resistance allele, preserves target gene function								WT	r2/WT, WT/WT
♀ = female				r2 = resistance allele, disrupts target gene function								Not Viable	r2/r2
♂ = male				+ = wild type allele
				all listed progeny are derived from a single gene drive insect
Progeny of D/+ females with one copy of Cas9 (from crosses between D/D males and Cas9 homozygote females) and +/+ males														Rate	Stdev							p-value	Comparison
Insect	R♂	R♀	WT♂	WT♀	Total	Pupae	Eggs							0.876721	0.00822407	Drive Inheritance Rate						<0.0001***	Drive inheritance compared to Mendelian expectation
#1	23	24	8	5	60									0.862366	0.0159765	Drive Inheritance Rate Among Individuals with Egg Counts						<0.0001***	Egg-to-Pupae Survival Compared to Wild-Type
#2	35	35	4	0	74									0.492133	0.014781	Egg-to-Pupae Survival
#3	22	25	2	3	52									0.593641	0.0207093	Egg-to-Pupae Survival Relative to Wild-Type
#4	28	33	0	1	62									0.5798	0.00537081	Expected Egg-to-Pupae Survival Relative to Wild-Type
#5	28	18	1	0	47											(Based off Drive Inheritance and Recessive Lethal Target)
#6	29	25	0	0	54
#7	24	26	1	2	53
#8	26	30	1	2	59
#9	14	25	0	4	43
#10	20	25	2	6	53
#11	18	18	1	0	37
#12	30	43	3	8	84
#13	23	36	3	9	71
#14	14	19	3	2	38
#15	36	28	6	6	76
#16	35	30	13	12	90
#17	38	37	3	9	87
#18	37	43	8	5	93
#19	1	2	0	0	3	3	7
#20	4	6	1	0	11	13	30
#21	4	9	0	4	17	26	40
#22	3	3	0	0	6	9	38
#23	5	5	1	0	11	13	43
#24	7	11	0	0	18	18	40
#25	3	8	1	1	13	17	44
day 2	4	2	0	0	6	9	18
#26	9	13	1	1	24	28	46
day 2	1	1	0	1	3	5	10
#27	6	4	0	2	12	13	30
day 2	4	2	2	0	8	8	30
#28	6	4	2	1	13	13	25
day 2	2	0	1	0	3	5	13
#29	8	10	0	0	18	20	56
day 2	N/A	N/A	N/A	N/A	N/A	N/A	N/A
#30	2	7	2	0	11	13	30
day 2	3	0	1	2	6	18	18
#31	11	2	0	0	13	14	29
day 2	9	9	0	0	18	23	37
#32	4	7	3	0	14	17	43
day 2	5	5	0	3	13	15	25
day 3	8	4	0	1	13	18	24
#33	10	6	0	0	16	16	31
day 2	7	4	1	2	14	17	32
day 3	6	4	2	1	13	14	30
#34	6	9	2	2	19	22	41
day 2	6	5	0	2	13	17	27
day 3	N/A	N/A	N/A	N/A	N/A	N/A	N/A
#35	4	8	2	1	15	15	33
day 2	5	4	1	2	12	13	24
day 3	4	1	1	0	6	6	14
#36	6	7	0	1	14	14	36
day 2	6	4	2	1	13	15	27
day 3	2	6	0	0	8	16	29
#37	9	8	1	1	19	21	37
day 2	N/A	N/A	N/A	N/A	N/A	N/A	N/A
day 3	3	2	1	0	6	7	16
#38	7	7	2	2	18	21	37
day 2	7	7	3	0	17	21	32
day 3	4	4	0	0	8	10	22
subtotal with egg count	201	200	33	31	465	563	1144
total	681	720	92	105	1598
Progeny of D/r2 females with one copy of Cas9 (which were progeny of the above cross) and +/+ males														Rate	Stdev							p-value	Comparison
Insect	R♂	R♀	WT♂	WT♀	Total									0.950877	0.00905246	Drive Inheritance Rate						<0.0001***	Drive inheritance compared to Mendelian expectation
#1	35	45	0	0	80																	<0.0001***	Drive inheritance compared to progeny of D/+ females with one copy of Cas9
#2	37	42	0	0	79
#3	32	29	5	6	72
#4	25	30	0	0	55
#5	43	40	3	4	90
#6	32	35	1	3	71
#7	42	40	2	2	86
#8	19	16	1	1	37
total	265	277	12	16	570
Progeny of D/+ females with two copies of Cas9 and +/+ males														Rate	Stdev							p-value	Comparison
Insect	R♂	R♀	WT♂	WT♀	Total									0.910806	0.0118045	Drive Inheritance Rate						<0.0001***	Drive inheritance compared to Mendelian expectation
#1	29	34	6	4	73																	0.0273*	Drive inheritance compared to progeny of D/+ females with one copy of Cas9
#2	36	34	5	6	81
#3	39	26	2	4	71
#4	4	24		1	29
#5	24	21	3	4	52
#6	25	30	3	1	59
#7	32	25			57
#8	25	28	2	2	57
#9	26	22	1	3	52
#10	23	24	3	2	52
total	263	268	25	27	583

### Sheet: Data Set S2
Data Set S2 Male Drive Crosses
Glossary			Fisher's exact test is used for statistical comparisons, *p<0.05, **p<0.01, ***p<0.001									Phenotype	Genotypes
R = dsRed phenotype				D = homing drive allele, with Cas9 and dsRed inserted in a disrupted EGFP gene								R	D/D, D/r2, D/WT
WT = wild type				r1 = resistance allele, preserves target gene function								WT	r2/WT, WT/WT
♀ = female				r2 = resistance allele, disrupts target gene function								Not Viable	r2/r2
♂ = male				+ = wild type allele
				all listed progeny are derived from a single gene drive insect
Progeny of D/+ males with one copy of Cas9 (from crosses between D/D males and Cas9 homozygote females) and +/+ females														Rate	Stdev						p-value	Comparison
Insect	R♂	R♀	WT♂	WT♀	Total	Pupae	Eggs							0.496183	0.0154446	Drive Inheritance Rate					0.8957	Drive inheritance compared to Mendelian expectation
#1	11	16	14	11	52									0.795259	0.0187326	Egg-to-Pupae Survival					0.1389	Egg-to-Pupae Survival Compared to Wild-Type
#2	27	25	22	22	96									0.95929	0.0358299	Egg-to-Pupae Survival Relative to Wild-Type
#3	24	21	29	23	97
#4	26	30	37	26	119
#5	0	3	3	3	9	9	12
#6	0	0	3	2	5	5	10
#7	9	8	3	6	26	27	27
day 2	2	6	3	6	17	19	21
#8	N/A	N/A	N/A	N/A	N/A	N/A	N/A
day 2	0	1	5	2	8	11	16
#9	10	7	11	3	31	31	40
day 2	4	2	3	5	14	20	24
#10	2	7	8	6	23	24	26
day 2	6	3	3	5	17	17	24
day 3	4	5	2	2	13	15	23
#11	10	7	5	6	28	28	32
day 2	7	4	7	4	22	23	26
day 3	4	2	9	4	19	19	25
#12	2	1	3	1	7	8	9
day 2	3	5	5	11	24	25	29
day 3	7	3	3	2	15	19	30
#13	8	9	8	6	31	31	39
day 2	3	6	2	1	12	15	21
day 3	4	6	6	5	21	23	30
subtotal with egg count	85	85	92	80	342	369	464
total	258	262	286	242	1048
Progeny of D/r2 males with two copies of Cas9 and +/+ females														Rate	Stdev						p-value	Comparison
Insect	R♂	R♀	WT♂	WT♀	Total									0.484733	0.0308757	Drive Inheritance Rate					0.7932	Drive inheritance compared to Mendelian expectation
#1	10	9	10	11	40
#2	23	23	19	29	94
#3	30	32	34	32	128
total	63	64	63	72	262

### Sheet: Data Set S3
Data Set S3 Wild-Type Crosses
Progeny of +/+ (wild-type) females and +/+ males						Rate	Stdev
Insect	Total	Pupae	Eggs			0.829008	0.0147112	Egg-to-Pupae Survival
#1	19	30	35
#2	21	25	29
#3	39	33	37
#4	36	33	34
#5	30	20	25
#6	19	19	22
day 2	15	17	18
day 3	10	11	17
#7	21	23	28
day 2	22	23	29
day 3	11	14	19
#8	39	41	46
day 2	26	28	37
day 3	20	25	31
#9	36	36	42
day 2	30	30	35
day 3	N/A	N/A	N/A
#10	30	31	38
day 2	N/A	N/A	N/A
day 3	39	43	50
#11	N/A	N/A	N/A
day 2	41	43	54
day 3	16	18	29
total	520	543	655

### Sheet: Data Set S4
Data Set S4 Cage Phenotypes
Glossary			Phenotype	Genotypes
R = dsRed phenotype			R	D/D, D/r2, D/WT
WT = wild type			WT	r2/WT, WT/WT
♀ = female			Not Viable	r2/r2
♂ = male
Cage 1
Generation	R♂	R♀	WT♂	WT♀	R any	WT any	Total	%Red
0	167	166	424	334	0	0	1091	0.305225
1					1637	1397	3034	0.539552
2					2653	872	3525	0.752624
3					4919	255	5174	0.950715
4					6525	49	6574	0.992546
5					3923	0	3923	1
6					3474	0	3474	1
Cage 2
Generation	R♂	R♀	WT♂	WT♀	R any	WT any	Total	%Red
0	178	170	582	547	0	0	1477	0.235613
1					1561	2348	3909	0.399335
2					1385	1279	2664	0.519895
3					1372	712	2084	0.658349
4					5646	603	6249	0.903505
5	58	67			2877	31	3033	0.989779
6					3587	0	3587	1
